# A transcriptional constraint mechanism limits the homeostatic response to activity deprivation in mammalian neocortex

**DOI:** 10.1101/2021.10.20.465163

**Authors:** Vera Valakh, Derek Wise, Xiaoyue Aelita Zhu, Mingqi Sha, Jaidyn Fok, Stephen D. Van Hooser, Robin Schectman, Isabel Cepeda, Ryan Kirk, Sean O’Toole, Sacha B. Nelson

**Affiliations:** Department of Biology and Program in Neuroscience, Brandeis University, United States; Friedrich Miescher Institute for Biomedical Research, Switzerland

## Abstract

Healthy neuronal networks rely on homeostatic plasticity to maintain stable firing rates despite changing synaptic drive. These mechanisms, however, can themselves be destabilizing if activated inappropriately or excessively. For example, prolonged activity deprivation can lead to rebound hyperactivity and seizures. While many forms of homeostasis have been described, whether and how the magnitude of homeostatic plasticity is constrained remains unknown. Here we uncover negative regulation of cortical network homeostasis by the PARbZIP family of transcription factors. In cortical slice cultures made from knockout mice lacking all three of these factors, the network response to prolonged activity withdrawal measured with calcium imaging is much stronger, while baseline activity is unchanged. Whole cell recordings reveal an exaggerated increase in the frequency of miniature excitatory synaptic currents reflecting enhanced upregulation of recurrent excitatory synaptic transmission. Genetic analyses reveal that two of the factors, Hlf and Tef, are critical for constraining plasticity and for preventing life-threatening seizures. These data indicate that transcriptional activation is not only required for many forms of homeostatic plasticity but is also involved in restraint of the response to activity deprivation.
