## Supplementary material for "A transcriptional constraint mechanism limits the homeostatic response to activity deprivation in mammalian neocortex": Data for Figure 6, Table 1

### Sheet: P14
Data Name	User	Condition	synchrony	peak freq (Hz)	peak freq	selected cells		#alleles HLF	#allelesTEF	#alleles DBP
11-10-17 WC CTRL B	Aelita	P14 WC CTRL	0.888697	0.0531481	3.18889	27		2	2	2
5-26-18 WC CTRL A	Aelita	P14 WC CTRL	0.473632	0.0205	1.23	10		2	2	2
6-7-18 EMCR CTRL A	Aelita	P14 WC CTRL	0.773072	0.0509804	3.05882	17		2	2	2
2-11-22 WC05 WT1 A	Mingqi	P14 WC CTRL	0.726411	0.053	3.18	30		2	2	2
2-11-22 WC05 WT2 A	Mingqi	P14 WC CTRL	0.725588	0.0289506	1.73704	27		2	2	2
2-15-22 WC10 WT2 B	Mingqi	P14 WC CTRL	0.871684	0.0400694	2.40417	24		2	2	2
2-15-22 WC10 WT3 A	Mingqi	P14 WC CTRL	0.787591	0.0275144	1.65086	29		2	2	2
3-27-22 WC05 WT1 A	Mingqi	P14 WC CTRL	0.541375	0.0547619	3.28571	14		2	2	2
3-27-22 WC05 WT1 B	Mingqi	P14 WC CTRL	0.646124	0.0608046	3.64828	29		2	2	2
3-27-22 WC05 WT1 D	Mingqi	P14 WC CTRL	0.743096	0.117807	7.06842	19		2	2	2
4-1-22 WC10 WT1 A	Mingqi	P14 WC CTRL	0.931489	0.0990476	5.94286	28		2	2	2
4-1-22 WC10 WT1 B	Mingqi	P14 WC CTRL	0.897876	0.140039	8.40233	43		2	2	2
4-1-22 WC10 WT2 A	Mingqi	P14 WC CTRL	0.898583	0.062027	3.72162	37		2	2	2
4-1-22 WC10 WT3 A	Mingqi	P14 WC CTRL	0.59645	0.0519577	3.11746	35		2	2	2
4-1-22 WC10 WT3 B	Mingqi	P14 WC CTRL	0.726708	0.04	2.4	20		2	2	2
4-1-22 WC10 WT3 C	Mingqi	P14 WC CTRL	0.865587	0.0461979	2.77188	32		2	2	2
		Average	0.755873	0.0591753	3.55052
		StErr	0.0342597	0.00819126	0.491476
		StDev	0.137039	0.032765	1.9659
Data Name	User	Condition	synchrony	peak freq (Hz)	peak freq
11-10-17 HLF 350 CTRL B	Aelita	P14 TKO CTRL	0.777704	0.055	3.3	14		0	0	0
10-2-17 HLF 302 CTRL B	Aelita	P14 TKO CTRL	0.70915	0.0490698	2.94419	43		0	0	0
3-5-18 HLF 613 CTRL B	Aelita	P14 TKO CTRL	0.863484	0.185714	11.1429	14		0	0	0
6-28-18 HLF 870 CTRL A	Aelita	P14 TKO CTRL	0.746248	0.161786	9.70714	28		0	0	0
7-17-18 HLF 919 CTRL A	Aelita	P14 TKO CTRL	0.656346	0.0932407	5.59444	18		0	0	0
5-1-22 TKO CTRL B	Mingqi	P14 TKO CTRL	0.86073	0.0567742	3.40645	31		0	0	0
6-10-22 TKO ANIMAL 8 CTRL A	Jaidyn	P14 TKO CTRL	0.651863	0.045	2.7	12		0	0	0
7-24-22 TKO CTRL A	Jaidyn	P14 TKO CTRL	0.68285	0.0442063	2.65238	21		0	0	0
		Average	0.743547	0.0863489	5.18093
		StErr	0.0299308	0.0199752	1.19851
		StDev	0.0846572	0.0564985	3.38991
Data Name	User	Condition	synchrony	peak freq (Hz)	peak freq
11-10-17 WC TTX A	Aelita	P14 WC 2D TTX	0.960699	0.181222	10.8733	30		2	2	2
11-10-17 WC TTX B	Aelita	P14 WC 2D TTX	0.938738	0.241075	14.4645	31		2	2	2
10-2-17 WC TTX A	Aelita	P14 WC 2D TTX	0.982446	0.236049	14.163	15		2	2	2
2-18-18 WC TTX A	Aelita	P14 WC 2D TTX	0.931276	0.566954	34.0172	29		2	2	2
2-18-18 WC TTX B	Aelita	P14 WC 2D TTX	0.938292	0.277681	16.6609	23		2	2	2
3-5-18 WC TTX B	Aelita	P14 WC 2D TTX	0.992762	0.0833333	5	20		2	2	2
4-18-18 WC TTX A	Aelita	P14 WC 2D TTX	0.980802	0.206825	12.4095	21		2	2	2
6-7-18 EMCR TTX A	Aelita	P14 WC 2D TTX	0.983047	0.256823	15.4094	32		2	2	2
6-7-18 EMCR TTX B	Aelita	P14 WC 2D TTX	0.967239	0.113478	6.8087	23		2	2	2
6-27-18 WC TTX B	Aelita	P14 WC 2D TTX	0.917318	0.106344	6.38065	31		2	2	2
6-28-18 CD1 TTX B	Aelita	P14 WC 2D TTX	0.942911	0.179389	10.7633	30		2	2	2
7-17-18 WC TTX A	Aelita	P14 WC 2D TTX	0.85014	0.17601	10.5606	33		2	2	2
4-18-18 WC TTX B	Aelita	P14 WC 2D TTX	0.958185	0.199951	11.9971	34		2	2	2
		Average	0.948806	0.218765	13.1259
		StErr	0.0113557	0.0363013	2.17808
		StDev	0.0393373	0.125751	7.54508
Data Name	User	Condition	synchrony	peak freq (Hz)	peak freq
11-10-17 HLF 350 TTX A	Aelita	P14 TKO 2D TTX	0.931875	0.574611	34.4767	30		0	0	0
11-10-17 HLF 350 TTX B	Aelita	P14 TKO 2D TTX	0.971375	0.454	27.24	30		0	0	0
11-10-17 HLF 350 TTX C	Aelita	P14 TKO 2D TTX	0.990164	0.741389	44.4833	30		0	0	0
11-10-17 HLF 350 TTX D	Aelita	P14 TKO 2D TTX	0.829582	0.344892	20.6935	31		0	0	0
3-5-18 HLF 613 TTX B	Aelita	P14 TKO 2D TTX	0.980914	0.505256	30.3154	13		0	0	0
2-16-18 HLF 562 TTX B	Aelita	P14 TKO 2D TTX	0.979147	0.357778	21.4667	30		0	0	0
2-8-18 HLF 533 TTX A	Aelita	P14 TKO 2D TTX	0.97204	0.718333	43.1	30		0	0	0
2-8-18 HLF 534 TTX B	Aelita	P14 TKO 2D TTX	0.934533	0.436257	26.1754	19		0	0	0
6-28-18 HLF 870 TTX A	Aelita	P14 TKO 2D TTX	0.954596	0.583111	34.9867	30		0	0	0
6-28-18 HLF 870 TTX B	Aelita	P14 TKO 2D TTX	0.891177	0.284626	17.0776	35		0	0	0
7-10-18 HLF 897 TTX A	Aelita	P14 TKO 2D TTX	0.983827	0.627135	37.6281	32		0	0	0
		Average	0.947203	0.511581	30.6949
		StErr	0.0147613	0.0457243	2.74346
		StDev	0.0489579	0.15165	9.09903
						48
																															2-way ANOVA-peak								Tukey’s honestly significant difference procedure
																															'Source'	'Sum Sq.'	'd.f.'	'Singular?'	'Mean Sq.'	'F'	'Prob>F'		Group A	Group B	Lower Limit	A-B	Upper Limit	P-value
																														genotype	'X1'	1046.79	1	0	1046.79	28.9	2.76206e-06		WC CTRL	TKO CTRL	-8.58855	-1.63041	5.32772	0.923288
																														drug	'X2'	3447.97	1	0	3447.97	95.1926	1.42034e-12		WC CTRL	WC TTX	-15.4887	-9.48857	-3.48845	0.000668443
																														interaction	'X1*X2'	722.737	1	0	722.737	19.9536	5.4797e-05		WC CTRL	TKO TTX	-33.4382	-27.1443	-20.8505	3.76843e-09
																															'Error'	1593.72	44	0	36.221				TKO CTRL	WC TTX	-15.079	-7.85816	-0.637357	0.0281804
																															'Total'	6948.51	47	0					TKO CTRL	TKO TTX	-32.9806	-25.5139	-18.0472	3.8305e-09
																																							WC TTX	TKO TTX	-24.2389	-17.6558	-11.0727	4.31434e-08

### Sheet: P17
Data Name	User	Condition	synchrony	peak freq (Hz)	peak freq	cells selected		#alleles HLF	#allelesTEF	#alleles DBP
3-12-22 WT1 CTRL B	Mingqi	P17 WC CTRL	0.805054	0.156694	9.40164	61		2	2	2
3-12-22 WT2 CTRL A	Mingqi	P17 WC CTRL	0.418951	0.072619	4.35714	14		2	2	2
3-12-22 WT2 CTRL B	Mingqi	P17 WC CTRL	0.476359	0.0621739	3.73043	23		2	2	2
3-12-22 WT3 CTRL B	Mingqi	P17 WC CTRL	0.686865	0.0940885	5.64531	64		2	2	2
1-20-18 WT1 CTRL A	Derek	P17 WC CTRL	0.577216	0.0213213	1.27928	74		2	2	2
1-20-18 WT1 CTRL B	Derek	P17 WC CTRL	0.387025	0.0178571	1.07143	14		2	2	2
2-9-18 WT1 CTRL A	Derek	P17 WC CTRL	0.348529	0.00785714	0.471429	21		2	2	2
2-9-18 WT1 CTRL B	Derek	P17 WC CTRL	0.480315	0.0459887	2.75932	59		2	2	2
2-9-18 WT1 CTRL C	Derek	P17 WC CTRL	0.698512	0.0641204	3.84722	72		2	2	2
		Average	0.542092	0.0603022	3.61813
		StErr	0.0527866	0.0153112	0.918671
Data Name	User	Condition	synchrony	peak freq (Hz)	peak freq
3-13-22 TKO1 CTRL A	Mingqi	P17 TKO CTRL	0.870321	0.0323232	1.93939	11		0	0	0
3-13-22 TKO1 CTRL B	Mingqi	P17 TKO CTRL	0.569406	0.0589899	3.53939	33		0	0	0
3-13-22 TKO1 CTRL C	Mingqi	P17 TKO CTRL	0.458758	0.0477778	2.86667	21		0	0	0
3-13-22 TKO2 CTRL A	Mingqi	P17 TKO CTRL	0.322778	0.0166667	1	12		0	0	0
3-13-22 TKO2 CTRL B	Mingqi	P17 TKO CTRL	0.610076	0.0662835	3.97701	29		0	0	0
3-13-22 TKO2 CTRL C	Mingqi	P17 TKO CTRL	0.487937	0.0503571	3.02143	14		0	0	0
5-4-22 TKO1 CTRL A	Mingqi	P17 TKO CTRL	0.429751	0.0546569	3.27941	34		0	0	0
5-4-22 TKO1 CTRL B	Mingqi	P17 TKO CTRL	0.349544	0.0245926	1.47556	25		0	0	0
6-13-22 TKO A4 CTRL A	Jaidyn	P17 TKO CTRL	0.665014	0.049881	2.99286	14		0	0	0
6-13-22 TKO A8 CTRL A	Jaidyn	P17 TKO CTRL	0.659443	0.049881	2.99286	14		0	0	0
6-27-22 HLF TKO CTRL A	Jaidyn	P17 TKO CTRL	0.674105	0.0741429	4.44857	35		0	0	0
6-27-22 HLF TKO CTRL B	Jaidyn	P17 TKO CTRL	0.525138	0.0389744	2.33846	13		0	0	0
6-21-22 TKO CTRL B	Jaidyn	P17 TKO CTRL	0.847121	0.0353509	2.12105	19		0	0	0
		Average	0.574569	0.0461444	2.76867
		StErr	0.0471428	0.00450616	0.27037
Data Name	User	Condition	synchrony	peak freq (Hz)	peak freq
3-12-22 WT1 TTX A	Mingqi	P17 WC 5D TTX	0.981981	0.230813	13.8488	41		2	2	2
3-12-22 WT1 TTX B	Mingqi	P17 WC 5D TTX	0.99582	0.229861	13.7917	36		2	2	2
3-12-22 WT2 TTX A	Mingqi	P17 WC 5D TTX	0.992995	0.331889	19.9133	50		2	2	2
3-12-22 WT2 TTX B	Mingqi	P17 WC 5D TTX	0.972715	0.281296	16.8778	27		2	2	2
3-12-22 WT3 TTX A	Mingqi	P17 WC 5D TTX	0.972414	0.206439	12.3864	22		2	2	2
2-9-18 WT1 TTX A	Derek	P17 WC 5D TTX	0.984258	0.2656	15.936	50		2	2	2
2-9-18 WT1 TTX B	Derek	P17 WC 5D TTX	0.958982	0.197167	11.83	40		2	2	2
2-9-18 WT1 TTX C	Derek	P17 WC 5D TTX	0.941599	0.126339	7.58036	56		2	2	2
2-11-18 WT1 TTX B	Derek	P17 WC 5D TTX	0.857302	0.331456	19.8874	74		2	2	2
		Average	0.962007	0.24454	14.6724
		StErr	0.0142445	0.0220637	1.32382
Data Name	User	Condition	synchrony	peak freq (Hz)	peak freq
3-13-22 TKO1 TTX A	Mingqi	P17 TKO 5D TTX	0.971688	0.661111	39.6667	58		0	0	0
3-13-22 TKO2 TTX A	Mingqi	P17 TKO 5D TTX	0.974148	0.606111	36.3667	65		0	0	0
3-13-22 TKO2 TTX B	Mingqi	P17 TKO 5D TTX	0.98649	0.504109	30.2465	43		0	0	0
3-13-22 TKO2 TTX C	Mingqi	P17 TKO 5D TTX	0.983701	0.530362	31.8217	23		0	0	0
6-13-22 TKO A4 TTX A	Mingqi	P17 TKO 5D TTX	0.953251	0.388889	23.3333	23		0	0	0
6-13-22 TKO A8 TTX B	Jaidyn	P17 TKO 5D TTX	0.772777	0.221515	13.2909	11		0	0	0
6-21-22 TKO TTX A	Jaidyn	P17 TKO 5D TTX	0.987293	0.455423	27.3254	14		0	0	0
7-27-22 TKO TTX B	Jaidyn	P17 TKO 5D TTX	0.829142	0.362604	21.7563	16		0	0	0
7-27-22 TKO TTX C	Jaidyn	P17 TKO 5D TTX	0.950005	0.459877	27.5926	27		0	0	0
		Average	0.934277	0.465556	27.9333
		StErr	0.0260107	0.0440725	2.64435
						40

### Sheet: DKO
DBP HET, DKO							#alleles HLF	#allelesTEF	#alleles DBP
Data Name	User	Condition	synchrony	peak freq	cells selected	peak freq (Hz)
7-6-18 HLF 888 CTRL A	Aelita	P14 TEF(-/-)DBP(+/-)HLF(-/-) CTRL	0.513356	0.707143	14	0.0117857	0	0	1
10-12-18 HLF 1397 CTRL A	Aelita	P14 TEF(-/-)DBP(+/-)HLF(-/-) CTRL	0.784754	9.74516	31	0.162419	0	0	1
10-12-18 HLF 1397 CTRL C	Aelita	P14 TEF(-/-)DBP(+/-)HLF(-/-) CTRL	0.67209	8.34667	30	0.139111	0	0	1
10-12-18 HLF 1397 CTRL D	Aelita	P14 TEF(-/-)DBP(+/-)HLF(-/-) CTRL	0.809915	11.1933	30	0.186556	0	0	1
Data Name	User	Condition	synchrony	peak freq
4-18-18 HLF 693 TTX A	Aelita	P14 TEF(-/-)DBP(+/-)HLF(-/-) 2D TTX	0.96058	32.0567	30	0.534278	0	0	1
5-5-18 HLF 730 TTX A	Aelita	P14 TEF(-/-)DBP(+/-)HLF(-/-) 2D TTX	0.960399	18.23	30	0.303833	0	0	1
5-24-18 HLF 760 TTX B	Aelita	P14 TEF(-/-)DBP(+/-)HLF(-/-) 2D TTX	0.987208	30.3	32	0.505	0	0	1
7-6-18 HLF 888 TTX A	Aelita	P14 TEF(-/-)DBP(+/-)HLF(-/-) 2D TTX	0.918197	35.5905	30	0.593175	0	0	1
10-12-18 HLF 1397 TTX A	Aelita	P14 TEF(-/-)DBP(+/-)HLF(-/-) 2D TTX	0.966908	21.0033	30	0.350056	0	0	1
10-12-18 HLF 1397 TTX B	Aelita	P14 TEF(-/-)DBP(+/-)HLF(-/-) 2D TTX	0.785891	16.8313	32	0.280521	0	0	1
DBP WT, DKO
Data Name	User	Condition	synchrony	peak freq
10-1-18 HLF 1331 CTRL A	Aelita	P14 TEF(-/-)DBP(+/+)HLF(-/-) CTRL	0.872728	5.44375	16	0.0907292	0	0	2
10-1-18 HLF 1331 CTRL B	Aelita	P14 TEF(-/-)DBP(+/+)HLF(-/-) CTRL	0.789182	2.26667	12	0.0377778	0	0	2
10-1-18 HLF 1331 CTRL C	Aelita	P14 TEF(-/-)DBP(+/+)HLF(-/-) CTRL	0.618417	0.6	10	0.01	0	0	2
10-1-18 HLF 1331 CTRL D	Aelita	P14 TEF(-/-)DBP(+/+)HLF(-/-) CTRL	0.570803	2	23	0.0333333	0	0	2
10-12-18 HLF 1398 CTRL B	Aelita	P14 TEF(-/-)DBP(+/+)HLF(-/-) CTRL	0.81888	5.24	15	0.0873333	0	0	2
Data Name	User	Condition	synchrony	peak freq				0	2
10-1-18 HLF 1331 TTX B	Aelita	P14 TEF(-/-)DBP(+/+)HLF(-/-) 2D TTX	0.858802	33.73	30	0.562167	0	0	2
5-24-18 HLF 758 TTX A	Aelita	P14 TEF(-/-)DBP(+/+)HLF(-/-) 2D TTX	0.905673	8.91228	19	0.148538	0	0	2
10-12-18 HLF 1398 TTX A	Aelita	P14 TEF(-/-)DBP(+/+)HLF(-/-) 2D TTX	0.781487	41.54	30	0.692333	0	0	2
10-12-18 HLF 1398 TTX B	Aelita	P14 TEF(-/-)DBP(+/+)HLF(-/-) 2D TTX	0.967129	31.2452	31	0.520753	0	0	2
10-12-18 HLF 1398 TTX C	Aelita	P14 TEF(-/-)DBP(+/+)HLF(-/-) 2D TTX	0.817447	38.6267	30	0.643778	0	0	2
10-12-18 HLF 1398 TTX D	Aelita	P14 TEF(-/-)DBP(+/+)HLF(-/-) 2D TTX	0.929364	33.7323	31	0.562204	0	0	2
TEF HET, DKO
Data Name	User	Condition	synchrony	peak freq
9-21-18 HLF 1285 CTRL B	Aelita	P14 TEF(+/-)DBP(-/-)HLF(-/-) CTRL	0.898884	0.978571	14	0.0163095	0	1	0
9-21-18 HLF 1285 CTRL D	Aelita	P14 TEF(+/-)DBP(-/-)HLF(-/-) CTRL	0.877673	8.36129	31	0.139355	0	1	0
5-1-22 HLF 2 CTRL B	Mingqi	P14 TEF(+/-)DBP(-/-)HLF(-/-) CTRL	0.619176	1.368	25	0.0228	0	1	0
5-9-22 HLF 1 CTRL B	Mingqi	P14 TEF(+/-)DBP(-/-)HLF(-/-) CTRL	0.657525	1.2	24	0.02	0	1	0
5-9-22 HLF 1 CTRL C	Mingqi	P14 TEF(+/-)DBP(-/-)HLF(-/-) CTRL	0.715326	1.105	40	0.0184167	0	1	0
5-9-22 HLF 1 CTRL D	Mingqi	P14 TEF(+/-)DBP(-/-)HLF(-/-) CTRL	0.63034	1.375	19	0.0229167	0	1	0
Data Name	User	Condition	synchrony	peak freq
7-10-18 HLF 899 TTX A	Aelita	P14 TEF(+/-)DBP(-/-)HLF(-/-) 2D TTX	0.8822	25.6333	30	0.427222	0	1	0
9-21-18 HLF 1285 TTX A	Aelita	P14 TEF(+/-)DBP(-/-)HLF(-/-) 2D TTX	0.969343	29.869	29	0.497816	0	1	0
5-1-22 HLF 1 TTX A	Mingqi	P14 TEF(+/-)DBP(-/-)HLF(-/-) 2D TTX	0.956309	35.8857	35	0.598095	0	1	0
5-1-22 HLF 1 TTX B	Mingqi	P14 TEF(+/-)DBP(-/-)HLF(-/-) 2D TTX	0.910879	12.9353	17	0.215588	0	1	0
5-1-22 HLF 2 TTX A	Mingqi	P14 TEF(+/-)DBP(-/-)HLF(-/-) 2D TTX	0.962732	29.8459	31	0.497431	0	1	0
5-1-22 HLF 2 TTX B	Mingqi	P14 TEF(+/-)DBP(-/-)HLF(-/-) 2D TTX	0.978907	24.4556	36	0.407593	0	1	0
5-9-22 HLF 1 TTX A	Mingqi	P14 TEF(+/-)DBP(-/-)HLF(-/-) 2D TTX	0.931803	16.0983	60	0.268306	0	1	0
5-9-22 HLF 1 TTX B	Mingqi	P14 TEF(+/-)DBP(-/-)HLF(-/-) 2D TTX	0.896821	15.5238	21	0.25873	0	1	0
7-3-22 HLF 1 TTX A	Jaidyn	P14 TEF(+/-)DBP(-/-)HLF(-/-) 2D TTX	0.925712	18.0471	17	0.300784	0	1	0
TEF WT, DKO
Data Name	User	Condition	synchrony	peak freq
10-16-18 HLF 1428 CTRL B	Aelita	P14 TEF(+/+)DBP(-/-)HLF(-/-) CTRL	0.737626	8.52047	19	0.142008	0	2	0
10-16-18 HLF 1429 CTRL C	Aelita	P14 TEF(+/+)DBP(-/-)HLF(-/-) CTRL	0.882894	9.99268	41	0.166545	0	2	0
9-18-18 HLF 1279 CTRL A	Aelita	P14 TEF(+/+)DBP(-/-)HLF(-/-) CTRL	0.808337	1.7	17	0.0283333	0	2	0
9-18-18 HLF 1279 CTRL C	Aelita	P14 TEF(+/+)DBP(-/-)HLF(-/-) CTRL	0.772358	6.4125	16	0.106875	0	2	0
9-18-18 HLF 1279 CTRL D	Aelita	P14 TEF(+/+)DBP(-/-)HLF(-/-) CTRL	0.914077	3.32	25	0.0553333	0	2	0
Data Name	User	Condition	synchrony	peak freq
8-3-18 HLF 1070 TTX A	Aelita	P14 TEF(+/+)DBP(-/-)HLF(-/-) 2D TTX	0.964965	20.0067	30	0.333444	0	2	0
8-3-18 HLF 1070 TTX C	Aelita	P14 TEF(+/+)DBP(-/-)HLF(-/-) 2D TTX	0.920033	14.8033	30	0.246722	0	2	0
8-3-18 HLF 1070 TTX D	Aelita	P14 TEF(+/+)DBP(-/-)HLF(-/-) 2D TTX	0.991573	13.9667	30	0.232778	0	2	0
10-16-18 HLF 1428 TTX A	Aelita	P14 TEF(+/+)DBP(-/-)HLF(-/-) 2D TTX	0.876381	33.4633	30	0.557722	0	2	0
10-16-18 HLF 1428 TTX C	Aelita	P14 TEF(+/+)DBP(-/-)HLF(-/-) 2D TTX	0.953731	19.11	30	0.3185	0	2	0
10-16-18 HLF 1428 TTX D	Aelita	P14 TEF(+/+)DBP(-/-)HLF(-/-) 2D TTX	0.869573	37.1333	30	0.618889	0	2	0
10-16-18 HLF 1429 TTX A	Aelita	P14 TEF(+/+)DBP(-/-)HLF(-/-) 2D TTX	0.970921	13.8968	31	0.231613	0	2	0
10-16-18 HLF 1429 TTX B	Aelita	P14 TEF(+/+)DBP(-/-)HLF(-/-) 2D TTX	0.964909	17.8476	30	0.29746	0	2	0
9-18-18 HLF 1279 TTX A	Aelita	P14 TEF(+/+)DBP(-/-)HLF(-/-) 2D TTX	0.875627	12.5607	28	0.209345	0	2	0
HLF HET, DKO
Data Name	User	Condition	synchrony	peak freq
3-10-22 HLF DKO1 CTRL C	Mingqi	P14 TEF(-/-)DBP(-/-)HLF(+/-) CTRL	0.969425	1.04167	24	0.0173611	1	0	0
3-10-22 HLF DKO2 CTRL A	Mingqi	P14 TEF(-/-)DBP(-/-)HLF(+/-) CTRL	0.828591	5.7	7	0.095	1	0	0
3-10-22 HLF DKO2 CTRL B	Mingqi	P14 TEF(-/-)DBP(-/-)HLF(+/-) CTRL	0.776165	5.34286	28	0.0890476	1	0	0
3-10-22 HLF DKO2 CTRL D	Mingqi	P14 TEF(-/-)DBP(-/-)HLF(+/-) CTRL	0.762214	3.92857	35	0.0654762	1	0	0
3-13-19 HLF 1816 CTRL A	Aelita	P14 TEF(-/-)DBP(-/-)HLF(+/-) CTRL	0.707595	6.56333	30	0.109389	1	0	0
3-13-19 HLF 1816 CTRL B	Aelita	P14 TEF(-/-)DBP(-/-)HLF(+/-) CTRL	0.780299	10.2967	30	0.171611	1	0	0
6-24-22 HLF CTRL A	Jaidyn	P14 TEF(-/-)DBP(-/-)HLF(+/-) CTRL	0.707057	2.75556	18	0.0459259	1	0	0
Data Name	User	Condition	synchrony	peak freq
3-10-22 HLF DKO1 TTX A	Mingqi	P14 TEF(-/-)DBP(-/-)HLF(+/-) 2D TTX	0.993648	4.19667	30	0.0699444	1	0	0
3-10-22 HLF DKO1 TTX B	Mingqi	P14 TEF(-/-)DBP(-/-)HLF(+/-) 2D TTX	0.970701	17.105	60	0.285083	1	0	0
3-10-22 HLF DKO2 TTX A	Mingqi	P14 TEF(-/-)DBP(-/-)HLF(+/-) 2D TTX	0.991494	6.46	30	0.107667	1	0	0
3-10-22 HLF DKO2 TTX B	Mingqi	P14 TEF(-/-)DBP(-/-)HLF(+/-) 2D TTX	0.998213	5.8	30	0.0966667	1	0	0
3-13-19 HLF 1816 TTX A	Aelita	P14 TEF(-/-)DBP(-/-)HLF(+/-) 2D TTX	0.952464	23.4633	30	0.391056	1	0	0
3-13-19 HLF 1816 TTX C	Aelita	P14 TEF(-/-)DBP(-/-)HLF(+/-) 2D TTX	0.977827	21.8	30	0.363333	1	0	0
6-24-22 HLF TTX A	Jaidyn	P14 TEF(-/-)DBP(-/-)HLF(+/-) 2D TTX	0.865081	15.784	25	0.263067	1	0	0
HLF WC, DKO
Data Name	User	Condition	synchrony	peak freq
9-26-18 HLF 1308 CTRL B	Aelita	P14 TEF(-/-)DBP(-/-)HLF(+/+) CTRL	0.661914	6.30333	30	0.105056	2	0	0
5-1-19 HLF 1893 CTRL B	Aelita	P14 TEF(-/-)DBP(-/-)HLF(+/+) CTRL	0.68249	7.67333	30	0.127889	2	0	0
5-1-19 HLF 1893 CTRL C	Aelita	P14 TEF(-/-)DBP(-/-)HLF(+/+) CTRL	0.789077	5.70333	30	0.0950556	2	0	0
5-1-19 HLF 1893 CTRL D	Aelita	P14 TEF(-/-)DBP(-/-)HLF(+/+) CTRL	0.751449	7.9125	32	0.131875	2	0	0
Data Name	User	Condition	synchrony	peak freq
9-26-18 HLF 1308 TTX A	Aelita	P14 TEF(-/-)DBP(-/-)HLF(+/+) 2D TTX	0.901884	20.5867	30	0.343111	2	0	0
9-26-18 HLF 1308 TTX B	Aelita	P14 TEF(-/-)DBP(-/-)HLF(+/+) 2D TTX	0.943139	31.2593	30	0.520988	2	0	0
3-19-19 HLF 1824 TTX A	Aelita	P14 TEF(-/-)DBP(-/-)HLF(+/+) 2D TTX	0.863522	18.5433	30	0.309056	2	0	0
3-19-19 HLF 1824 TTX B	Aelita	P14 TEF(-/-)DBP(-/-)HLF(+/+) 2D TTX	0.92067	18.9871	31	0.316452	2	0	0
3-19-19 HLF 1824 TTX C	Aelita	P14 TEF(-/-)DBP(-/-)HLF(+/+) 2D TTX	0.935193	17.4967	30	0.291611	2	0	0
3-19-19 HLF 1824 TTX D	Aelita	P14 TEF(-/-)DBP(-/-)HLF(+/+) 2D TTX	0.952109	34.2935	31	0.571559	2	0	0
5-1-19 HLF 1894 TTX A	Aelita	P14 TEF(-/-)DBP(-/-)HLF(+/+) 2D TTX	0.972372	26.2094	32	0.436823	2	0	0
5-1-19 HLF 1894 TTX B	Aelita	P14 TEF(-/-)DBP(-/-)HLF(+/+) 2D TTX	0.952543	31.1114	35	0.518524	2	0	0
TEF + HLF HET, DBP KO
Data Name	User	Condition	synchrony	peak freq
9-6-18 HLF 1212 CTRL B	Aelita	P14 TEF(+/-)DBP(-/-)HLF(+/-) CTRL	0.877339	8.77097	31	0.146183	1	1	0
9-18-18 HLF 1275 CTRL A	Aelita	P14 TEF(+/-)DBP(-/-)HLF(+/-) CTRL	0.920686	3.855	20	0.06425	1	1	0
9-18-18 HLF 1275 CTRL B	Aelita	P14 TEF(+/-)DBP(-/-)HLF(+/-) CTRL	0.614228	13.0069	29	0.216782	1	1	0
9-18-18 HLF 1275 CTRL C	Aelita	P14 TEF(+/-)DBP(-/-)HLF(+/-) CTRL	0.742986	13.2129	31	0.220215	1	1	0
10-22-18 HLF 1444 CTRL A	Aelita	P14 TEF(+/-)DBP(-/-)HLF(+/-) CTRL	0.885112	6.85172	29	0.114195	1	1	0
10-22-18 HLF 1444 CTRL B	Aelita	P14 TEF(+/-)DBP(-/-)HLF(+/-) CTRL	0.693018	8.63667	30	0.143944	1	1	0
10-22-18 HLF 1444 CTRL C	Aelita	P14 TEF(+/-)DBP(-/-)HLF(+/-) CTRL	0.720314	10	26	0.166667	1	1	0
1-29-19 HLF 1771 CTRL B	Aelita	P14 TEF(+/-)DBP(-/-)HLF(+/-) CTRL	0.744416	5.625	36	0.09375	1	1	0
Data Name	User	Condition	synchrony	peak freq
9-6-18 HLF 1212 TTX A	Aelita	P14 TEF(+/-)DBP(-/-)HLF(+/-) 2D TTX	0.961483	34.28	30	0.571333	1	1	0
9-6-18 HLF 1212 TTX B	Aelita	P14 TEF(+/-)DBP(-/-)HLF(+/-) 2D TTX	0.819315	20.43	30	0.3405	1	1	0
9-6-18 HLF 1212 TTX D	Aelita	P14 TEF(+/-)DBP(-/-)HLF(+/-) 2D TTX	0.825944	21.5071	28	0.358452	1	1	0
9-18-18 HLF 1275 TTX B	Aelita	P14 TEF(+/-)DBP(-/-)HLF(+/-) 2D TTX	0.798992	19.3947	19	0.323246	1	1	0
10-22-18 HLF 1444 TTX B	Aelita	P14 TEF(+/-)DBP(-/-)HLF(+/-) 2D TTX	0.753156	17.4683	28	0.291138	1	1	0
1-29-19 HLF 1771 TTX A	Aelita	P14 TEF(+/-)DBP(-/-)HLF(+/-) 2D TTX	0.785683	19.31	20	0.321833	1	1	0
1-29-19 HLF 1771 TTX B	Aelita	P14 TEF(+/-)DBP(-/-)HLF(+/-) 2D TTX	0.612891	6.47222	18	0.10787	1	1	0
HLF WC & DBP WC, HLF KO
Data Name	User	Condition	synchrony	peak freq
10-9-18 HLF 1365 CTRL A	Aelita	P14 TEF(+/+)DBP(+/+)HLF(-/-) CTRL	0.669061	4.38	15	0.073	0	2	2
10-9-18 HLF 1365 CTRL A	Aelita	P14 TEF(+/+)DBP(+/+)HLF(-/-) CTRL	0.887131	4.12581	31	0.0687634	0	2	2
Data Name	User	Condition	synchrony	peak freq
10-9-18 HLF 1365 TTX B	Aelita	P14 TEF(+/+)DBP(+/+)HLF(-/-) 2D TTX	0.909913	11.9581	31	0.199301	0	2	2
10-9-18 HLF 1365 TTX D	Aelita	P14 TEF(+/+)DBP(+/+)HLF(-/-) 2D TTX	0.836426	14.0724	29	0.23454	0	2	2
HLF WC & TEF WC, DBP KO
Data Name	User	Condition	synchrony	peak freq
10-9-18 HLF 1395 TTX A	Aelita	P14 TEF(+/+)DBP(-/-)HLF(+/+) 2D TTX	0.710289	16.1867	30	0.269778	2	2	0
10-9-18 HLF 1395 TTX B	Aelita	P14 TEF(+/+)DBP(-/-)HLF(+/+) 2D TTX	0.911434	13.8	24	0.23	2	2	0
					97
