## Supplementary material for "A transcriptional constraint mechanism limits the homeostatic response to activity deprivation in mammalian neocortex": Data for Figure 2--Figure Supplement 2

### Sheet: Sheet1
	WT	Hz			TKO	Hz
Ctrl	6.1345	0.102242		Ctrl	1.7143	0.0285717
Ctrl	5.6667	0.094445		Ctrl	1.1	0.0183333
Ctrl	2.2701	0.037835		Ctrl	4.904	0.0817333
Ctrl	5.3933	0.0898883		2D TTX	21.463	0.357717
Ctrl	5.57	0.0928333		2D TTX	43.1	0.718333
2D TTX	15.361	0.256017		2D TTX	26.111	0.435183
2D TTX	9.1	0.151667		2D TTX	22.705	0.378417
2D TTX	6.3806	0.106343		2D TTX	30.2	0.503333
2D TTX	5.6	0.0933333		2D TTX	34.045	0.567417
2D TTX	10.753	0.179217		2D TTX	15.809	0.263483
2D TTX	10.533	0.17555		2D TTX	37.625	0.627083
2D TTX	21.52	0.358667		2D TTX	50.263	0.837717
2D TTX	29.903	0.498383		2D TTX	40.67	0.677833
2D TTX	8.65	0.144167		2D TTX	30.457	0.507617
2D TTX	11.47	0.191167		2D Recovery	3.7143	0.061905
2D TTX	13.519	0.225317		2D Recovery	9.7032	0.16172
2D Recovery	2.6	0.0433333		2D Recovery	6.8125	0.113542
2D Recovery	4.16	0.0693333		2D Recovery	3.2429	0.0540483
2D Recovery	4.57	0.0761667
2D Recovery	3.3131	0.0552183
2D Recovery	1.96	0.0326667
