## Supplementary material for "A transcriptional constraint mechanism limits the homeostatic response to activity deprivation in mammalian neocortex": Data for Figure 3

### Sheet: Sheet1
TKO Ctrl freq	TKO TTX freq	WT Ctrl freq	WT TTX freq			TKO Ctrl amp	TKO TTX amp	WT Ctrl amp	WT TTX amp			TKO Ctrl amp	TKO TTX amp	WT Ctrl amp	WT TTX amp
0.421496	8.64067	1.11697	4.86637			-2.77e-11	-3.09e-11	-2.14e-11	-2.55e-11			27.7	30.9	21.4	25.5
1.08248	9.44152	0.737619	2.06916			-1.54e-11	-2.4e-11	-1.82e-11	-2.25e-11			15.4	24	18.2	22.5
3.1708	7.70189	3.43051	1.7722			-2.81e-11	-2.43e-11	-2.1e-11	-2.57e-11			28.1	24.3	21	25.7
0.623463	11.5049	2.5922	2.5079			-1.55e-11	-2.85e-11	-2.02e-11	-3.08e-11			15.5	28.5	20.2	30.8
2.4236	6.51403	2.99837	2.95047			-1.15e-11	-2.74e-11	-2.53e-11	-2.13e-11			11.5	27.4	25.3	21.3
4.00421	5.19207	2.89779	4.13833			-8.97e-12	-2.35e-11	-7.81e-12	-3.62e-11			8.97	23.5	7.81	36.2
3.01753	6.96427	1.62851	6.93127			-1e-11	-1.86e-11	-8.16e-12	-3.05e-11			10	18.6	8.16	30.5
2.52898	5.39324	2.61328	1.93505			-1.38e-11	-2.02e-11	-9.73e-12	-1.76e-11			13.8	20.2	9.73	17.6
5.3645	9.32082	1.93505	3.7197			-1.11e-11	-1.52e-11	-9.99e-12	-1.87e-11			11.1	15.2	9.99	18.7
7.47278	8.63109	2.04043	7.57735			-9.34e-12	-2.08e-11	-1.06e-11	-2.92e-11			9.34	20.8	10.6	29.2
5.23997	2.75888	3.64977	11.5145			-1.06e-11	-2.5e-11	-1.34e-11	-1.28e-11			10.6	25	13.4	12.8
3.20864	7.48156	3.73599	8.91465			-1.57e-11	-2.52e-11	-1.38e-11	-1.44e-11			15.7	25.2	13.8	14.4
5.05796	5.00048	2.98879	11.4954			-1.02e-11	-1.67e-11	-1.02e-11	-1.26e-11			10.2	16.7	10.2	12.6
5.88395	1.55187	4.92199	11.3421			-7.92e-12	-1.03e-11	-2.14e-11	-1.71e-11			7.92	10.3	21.4	17.1
4.41891	5.71894	12.2234	1.08248			-1.15e-11	-1.53e-11	-9.96e-12	-1.65e-11			11.5	15.3	9.96	16.5
1.42782	18.2034	5.10011	6.37034			-1.02e-11	-1.78e-11	-9.75e-12	-1.2e-11			10.2	17.8	9.75	12
3.29557	8.44909	3.90938	5.23997			-8.94e-12	-1.6e-11	-1.09e-11	-1.12e-11			8.94	16	10.9	11.2
4.51001	21.0269	3.39629	8.80352			-1.06e-11	-1.92e-11	-9.43e-12	-1.17e-11			10.6	19.2	9.43	11.7
	10.8535	1.70514	1.83926				-1.54e-11	-1.25e-11	-1.47e-11				15.4	12.5	14.7
	11.8211	0.35444	5.6902				-1.41e-11	-1.73e-11	-1.86e-11				14.1	17.3	18.6
	19.4846	16.8694	2.76846				-1.93e-11	-9.77e-12	-1.37e-11				19.3	9.77	13.7
	12.1372	3.52524	16.4958				-1.26e-11	-7.74e-12	-1.51e-11				12.6	7.74	15.1
	7.81684	3.04627	4.20538				-1.82e-11	-8.53e-12	-1.64e-11				18.2	8.53	16.4
	12.1632	7.91264	5.80515				-1.36e-11	-1.35e-11	-1.91e-11				13.6	13.5	19.1
			5.70936						-1.58e-11						15.8
			9.65227						-1.28e-11						12.8
			8.20002						-1.93e-11						19.3
			6.95469						-1.16e-11						11.6
			8.1138						-1.37e-11						13.7
