## Supplementary material for "A transcriptional constraint mechanism limits the homeostatic response to activity deprivation in mammalian neocortex": Data for Figure 4

### Sheet: Sheet1
wt Control	wt TTX	TKO COntrol	TKO TTX		wt Control amp	wt TTX amp	TKO Control amp	TKO TTX amp			wt Control freq	wt TTX freq	TKO Control freq	TKO TTX freq
-1.58154e-11	-9.75122e-12	-1.09635e-11	-1.22403e-11		15.8154	9.75122	10.9635	12.2403			4.4942	4.33087	7.11275	2.72057
-3.39086e-11	-1.10186e-11	-1.68303e-11	-1.39614e-11		33.9086	11.0186	16.8303	13.9614			7.24207	5.85353	6.21707	5.25114
-2.24332e-11	-1.07866e-11	-1.58522e-11	-1.10138e-11		22.4332	10.7866	15.8522	11.0138			13.235	6.19198	9.09091	2.92706
-2.39248e-11	-1.40503e-11	-1.57368e-11	-1.59055e-11		23.9248	14.0503	15.7368	15.9055			13.2561	5.90095	8.2096	5.21123
-1.73188e-11	-1.66963e-11	-1.59983e-11	-1.33452e-11		17.3188	16.6963	15.9983	13.3452			9.80937	7.70234	5.50454	4.91426
-1.55438e-11	-1.18367e-11	-1.4418e-11	-8.526e-12		15.5438	11.8367	14.418	8.526			1.7176	0.804675	2.37571	5.55848
-1.57642e-11	-8.77653e-12	-1.12611e-11	-1.17994e-11		15.7642	8.77653	11.2611	11.7994			4.50235	7.00738	2.97155	4.66125
-9.65804e-12	-1.09512e-11	-8.43638e-12	-1.04534e-11		9.65804	10.9512	8.43638	10.4534			4.09378	4.82309	3.7197	3.89204
-1.44626e-11	-8.21037e-12	-1.1057e-11	-1.45173e-11		14.4626	8.21037	11.057	14.5173			7.68551	3.714	4.92384	3.62223
-9.85025e-12	-9.94923e-12	-1.29927e-11	-8.84708e-12		9.85025	9.94923	12.9927	8.84708			2.99262	8.72287	6.86337	5.05796
-1.78538e-11	-1.43276e-11	-9.31756e-12	-2.02518e-11		17.8538	14.3276	9.31756	20.2518			6.77555	7.71338	3.6402	2.32174
-1.66123e-11	-9.60951e-12	-1.15862e-11	-1.19276e-11		16.6123	9.60951	11.5862	11.9276			8.44046	3.69863	8.18907	3.36026
-1.27196e-11	-1.31997e-11	-1.13591e-11	-2.02217e-11		12.7196	13.1997	11.3591	20.2217			2.93994	1.902	7.14436	9.58377
-2.01001e-11	-1.56784e-11	-8.47549e-12	-1.57624e-11		20.1001	15.6784	8.47549	15.7624			10.9062	5.60755	2.41307	8.77766
-2.24317e-11	-9.80825e-12	-1.28408e-11	-1.01199e-11		22.4317	9.80825	12.8408	10.1199			9.83993	1.37944	12.392	2.94521
-2.51809e-11	-8.58038e-12	-1.38315e-11	-8.0833e-12		25.1809	8.58038	13.8315	8.0833			5.98525	0.558483	9.45356	3.804
-1.20003e-11	-1.15674e-11	-1.66707e-11	-1.08373e-11		12.0003	11.5674	16.6707	10.8373			4.75237	0.52687	15.7218	4.39059
-2.40132e-11	-9.77649e-12	-1.18894e-11	-1.28401e-11		24.0132	9.77649	11.8894	12.8401			8.73024	0.558483	6.95996	2.39199
-1.76177e-11	-9.20689e-12	-1.40596e-11	-1.50611e-11		17.6177	9.20689	14.0596	15.0611			6.15385	1.92835	4.71022	1.9705
-2.39501e-11	-8.45963e-12	-1.52381e-11	-1.00218e-11		23.9501	8.45963	15.2381	10.0218			7.63962	0.400422	7.80822	6.04847
-1.0045e-11	-1.58447e-11	-1.71164e-11			10.045	15.8447	17.1164				3.45627	3.48788	3.29294
-2.03383e-11	-1.30904e-11	-9.419e-12			20.3383	13.0904	9.419				8.25606	1.94942	2.59747
-1.46303e-11	-1.2016e-11	-1.6312e-11			14.6303	12.016	16.312				5.49701	3.89533	5.6059
-1.37285e-11	-1.06058e-11				13.7285	10.6058					9.22814	7.28135
-1.84297e-11	-6.48459e-12				18.4297	6.48459					9.64173	0.0316122
-4.78951e-11	-7.26256e-12				47.8951	7.26256					0.28451	2.25237
-2.326e-11	-1.12528e-11				23.26	11.2528					0.706006	1.62276
-1.91615e-11	-1.53602e-11				19.1615	15.3602					4.3098	0.200211
	-1.79422e-11					17.9422						2.98209
	-2.77884e-11					27.7884						0.389884
	-2.50139e-11					25.0139						1.91781
	-9.68672e-12					9.68672						4.64173
	-1.17315e-11					11.7315						4.4028
	-1.13105e-11					11.3105						7.21549
	-3.22269e-11					32.2269						6.54373
	-9.86614e-12					9.86614						4.13678
	-9.32824e-12					9.32824						2.14963
